# Barcode Fusion Genetics-Protein-fragment Complementation Assay (BFG-PCA): tools and resources that expand the potential for binary protein interaction discovery

**DOI:** 10.1101/2021.07.27.453987

**Authors:** Daniel Evans-Yamamoto, François D. Rouleau, Piyush Nanda, Koji Makanae, Yin Liu, Philippe C. Després, Hitoshi Matsuo, Motoaki Seki, Alexandre K. Dube, Diana Ascencio, Nozomu Yachie, Christian R. Landry

**Author notes:** To whom correspondence should be addressed., Correspondence may also be addressed to Nozomu Yachie. [Piyush Nanda], Department of Molecular and Cellular Biology, Harvard University, Cambridge, Massachusetts, 02138, United States of America. [Yin Liu], School of Biomedical Engineering, University of British Columbia, Vancouver, British Columbia, V6T 1Z3, Canada. [Hitoshi Matsuo], Department of Biological Sciences, Graduate School of Science, The University of Tokyo, Tokyo, 113-0033, Japan. [Motoaki Seki], Department of Molecular Oncology, Graduate School of Medicine, Chiba University, Chiba, 260-8670, Japan. [Nozomu Yachie], School of Biomedical Engineering, University of British Columbia, Vancouver, British Columbia, V6T 1Z3, Canada.

## Abstract

Barcode fusion genetics (BFG) utilizes deep sequencing to improve the throughput of protein-protein interaction (PPI) screening in pools. BFG has been implemented in Yeast two-hybrid (Y2H) screens (BFG-Y2H). While Y2H requires test protein pairs to localize in the nucleus for reporter reconstruction, Dihydrofolate Reductase Protein-Fragment Complementation Assay (DHFR-PCA) allows proteins to localize in broader subcellular contexts and proves to be largely orthogonal to Y2H. Here, we implemented BFG to DHFR-PCA (BFG-PCA). This plasmid-based system can leverage ORF collections across model organisms to perform comparative analysis, unlike the original DHFR-PCA that requires yeast genomic integration. The scalability and quality of BFG-PCA were demonstrated by screening human and yeast interactions for >11,000 protein pairs. BFG-PCA showed high-sensitivity and high-specificity for capturing known interactions for both species. BFG-Y2H and BFG-PCA capture distinct sets of PPIs, which can partially be explained based on the domain orientation of the reporter tags. BFG-PCA is a high-throughput protein interaction technology to interrogate binary PPIs that exploits clone collections from any species of interest, expanding the scope of PPI assays.
