## Supplementary Table S1 for "Barcode Fusion Genetics-Protein-fragment Complementation Assay (BFG-PCA): tools and resources that expand the potential for binary protein interaction discovery"

### Sheet: List_of_oligos
Supplementary Table S1. List of oligonucleotides used in this study.
ID	Common name	Seq (5'->3')	Provider/Establisher	Description	Note
DEY001	DB-BC-L-N	CCATACGAGCACATTACGGGNNNNNNNNNNNNNNNNNNNNNNNNNCTAACTCGCATACCTCTGATAAC	Yachie et al, 2016	Template for BC cassette generation (DB, BC1)	NNNN = BC
DEY002	DB-BC-R-N	CTTGACTGAGCGACTGAGGNNNNNNNNNNNNNNNNNNNNNNNNNCCTTCACACGCACCTATCGAAG	Yachie et al, 2016	Template for BC cassette generation (DB, BC2)	NNNN = BC
DEY003	AD-BC-L-N	CCCTTAGAACCGAGAGTGTGNNNNNNNNNNNNNNNNNNNNNNNNNCACTCCGTTCGTCACTCAATAA	Yachie et al, 2016	Template for BC cassette generation (AD, BC1)	NNNN = BC
DEY004	AD-BC-R-N	CAGCGGGATAGTGCGATTGNNNNNNNNNNNNNNNNNNNNNNNNNCATCTGCCTAACCCTGGAG	Yachie et al, 2016	Template for BC cassette generation (AD, BC2)	NNNN = BC
DEY005	CBA_DBUP_R1.0	CTCACTAAAGGGAACAAAAGCTGGGTACCGATAACTTCGTATAATGTATGCTATACGAAGTTATCCATACGAGCACATTACGGG	Yachie et al, 2016	BC cassette generation primer for Y2H and DHFR-PCA (Reverse primer for DB/DHFR3, BC1)
DEY006	CBA_DBDN_F1.0	TTTCCGATCTATTTTGACAGAGTGCTGACAATAACTTCGTATAAAGTATCCTATACGAAGTTATGTTATCAGAGGTATGCGAGTTAG	Yachie et al, 2016	BC cassette generation primer for Y2H and DHFR-PCA (Forward primer for DB/DHFR3, BC2)
DEY007	CBA_ADUP_R1.0	TGTCAGCACTCTGTCAAAATAGATCGGAAATCGATAGGTGCGTGTGAAGG	Yachie et al, 2016	BC cassette generation primer for Y2H and DHFR-PCA (Reverse primer for AD/DHFR12, BC1)
DEY008	CBA_ADDN_F1.0	TCATTTCTTCGATCCCGGATCTCGAGGGGGCTTGACTGAGCGACTGAGG	Yachie et al, 2016	BC cassette generation primer for Y2H and DHFR-PCA (Forward primer for AD/DHFR12, BC2)
DEY009	*HiCBA_DBUP_F2	GAAGGCTTTAATTTGCAAGCTCGGGATCCGCCCTTAGAACCGAGAGTGTG	Yachie et al, 2016	BC cassette generation primer for Y2H (Forward primer for DB, BC1)
DEY010	*HiCBA_DBDN_R2	TTTCCGATCTATTTTGACAGAGTGCTGACATTATTGAGTGACGAACGGAGTG	Yachie et al, 2016	BC cassette generation primer for Y2H (Reverse primer for DB, BC2)
DEY011	*HiCBA_ADUP_F2	TGTCAGCACTCTGTCAAAATAGATCGGAAAATAACTTCGTATAATGTATGCTATACGAAGTTATCTCCAGGGTTAGGCAGATG	Yachie et al, 2016	BC cassette generation primer for Y2H (Forward primer for AD, BC1)
DEY012	*HiCBA_ADDN_R2	TCATTTCTTCGATCCCGGATCTCGAGGGGGATAACTTCGTATAAAGTATCCTATACGAAGTTATCAGCGGGATAGTGCGATTG	Yachie et al, 2016	BC cassette generation primer for Y2H (Reverse primer for AD, BC1)
DEY013	PI-PspI_BC_DBUP_F2	TtTAAGTAAGTAATGGCAAACAGCTATTAT ATAACTTCGTATAATGTATGCTATACGAAGTTAT CCATACGAGCACATTACGGG	This study	BC cassette generation primer for DHFR-PCA (Forward primer for DHFR3, BC1)
DEY014	PI-PspI_BC_DBDN_R2	CCTGTTATCCCTAACCCATAATACCCATAA CTTGACTGAGCGACTGAGG	This study	BC cassette generation primer for DHFR-PCA (Reverse primer for DHFR3, BC2)
DEY015	PI-PspI_BC_ADUP_F2	TtTAAGTAAGTAATGGCAAACAGCTATTAT CCCTTAGAACCGAGAGTGTG	This study	BC cassette generation primer for DHFR-PCA (Forward primer for DHFR12, BC1)
DEY016	PI-PspI_BC_ADDN_R2	CCTGTTATCCCTAACCCATAATACCCATAA ATAACTTCGTATAAAGTATCCTATACGAAGTTAT CAGCGGGATAGTGCGATTG	This study	BC cassette generation primer for DHFR-PCA (Reverse primer for DHFR12, BC1)
DEY017	DB-BC R primers	TAACTTACGGAGTCGCTCTACG[index]CCATACGAGCACATTACGGG	Yachie et al, 2016	RCP-PCR primers for BC-RCP-PCR to amplify barcoded pDEST-DB and pDEST-DHFR F[3]	Refer [index] to sheet 'Custom_index_primers'
DEY018	DB-BC C primers	GGATGGGATTCTTTAGGTCCTG [index] CTTGACTGAGCGACTGAGG	Yachie et al, 2016	RCP-PCR primers for BC-RCP-PCR to amplify barcoded pDEST-DB and pDEST-DHFR F[3]	Refer [index] to sheet 'Custom_index_primers'
DEY019	DB-lox R primers	TAACTTACGGAGTCGCTCTACG [index] GTGGTTTGATGGCCGCTAAGTA	Yachie et al, 2016	RCP-PCR primers for Lox-RCP-PCR to amplify barcoded pDEST-DB	Refer [index] to sheet 'Custom_index_primers'
DEY020	DB-lox C primers	GGATGGGATTCTTTAGGTCCTG [index] CGATCTATTTTGACAGAGTGCTGACA	Yachie et al, 2016	RCP-PCR primers for Lox-RCP-PCR to amplify barcoded pDEST-DB and pDEST-DHFR F[3]	Refer [index] to sheet 'Custom_index_primers'
DEY021	AD-BC R primers	TAACTTACGGAGTCGCTCTACG [index] CCCTTAGAACCGAGAGTGTG	Yachie et al, 2016	RCP-PCR primers for BC-RCP-PCR to amplify barcoded pDEST-AD and pDEST-DHFR F[1,2]	Refer [index] to sheet 'Custom_index_primers'
DEY022	AD-BC C primers	GGATGGGATTCTTTAGGTCCTG [index] CAGCGGGATAGTGCGATTG	Yachie et al, 2016	RCP-PCR primers for BC-RCP-PCR to amplify barcoded pDEST-AD and pDEST-DHFR F[1,2]	Refer [index] to sheet 'Custom_index_primers'
DEY023	AD-lox R primers	TAACTTACGGAGTCGCTCTACG [index] CAGCACTCTGTCAAAATAGATCGG	Yachie et al, 2016	RCP-PCR primers for Lox-RCP-PCR to amplify barcoded pDEST-AD and pDEST-DHFR F[1,2]	Refer [index] to sheet 'Custom_index_primers'
DEY024	AD-lox C primers	GGATGGGATTCTTTAGGTCCTG [index] GGCGGCCGTTACTTACTTAGAG	Yachie et al, 2016	RCP-PCR primers for Lox-RCP-PCR to amplify barcoded pDEST-AD and pDEST-DHFR F[1,2]	Refer [index] to sheet 'Custom_index_primers'
DEY025	DHFR[3]-lox R primers	TAACTTACGGAGTCGCTCTACG [index]tTAAGTAAGTAATGGCAAACAGCTATTAT	This study	RCP-PCR primers for Lox-RCP-PCR to amplify barcoded pDEST-DHFR F[3]	Refer [index] to sheet 'Custom_index_primers'
DEY026	BFG_BC1_Frd	AATGATACGGCGACCACCGAGATCTACACTCTTTCCCTACACGACGCTCTTCCGATCT NNNNN [index] CCCTTAGAACCGAGAGTGTG	Yachie et al, 2016	Amplifying fused DNA barcodes for BC1-BC1	Refer [index] to sheet 'Custom_index_primers'
DEY027	BFG_BC1_Rvs	CAAGCAGAAGACGGCATACGAGATCGGTCTCGGCATTCCTGCTGAACCGCTCTTCCGATCT NNNNN [index] GTTATCAGAGGTATGCGAGTTAG	Yachie et al, 2016	Amplifying fused DNA barcodes for BC1-BC1	Refer [index] to sheet 'Custom_index_primers'
DEY028	BFG_BC2_Frd	AATGATACGGCGACCACCGAGATCTACACTCTTTCCCTACACGACGCTCTTCCGATCT NNNNN [index] CTCCAGGGTTAGGCAGATG	Yachie et al, 2016	Amplifying fused DNA barcodes for BC2-BC2	Refer [index] to sheet 'Custom_index_primers'
DEY029	BFG_BC2_Rvs	CAAGCAGAAGACGGCATACGAGATCGGTCTCGGCATTCCTGCTGAACCGCTCTTCCGATCT NNNNN [index] CTTGACTGAGCGACTGAGG	Yachie et al, 2016	Amplifying fused DNA barcodes for BC2-BC2	Refer [index] to sheet 'Custom_index_primers'
DEY030	DHFR12-attL1.v1	GAAGTGCCATTCCGCCTGACCTCAACTCCAAGCTTGGATGGTTCGACCATTGAACTGCATCGTCGCCGTGTCCCAAAATATGGGGATTGGCAAGAACGGAGACTATCCCTGGCCTCCGCTCAGGAACGAGTCCAAGTACTTCCAAAGAATGACCACAACCTCTTCAGTGGAAGGTAAACAGAATCTGGTGATTATGGGTAGGAAAACCTGGTTCTCCATTCCTGAGAAGAATCGACCTTTAAAGGACAGAATTAATATAGTTCTCAGTAGAGAACTCAAAGAACCACCACGAGGAGCTCATTTTCTTGCCAAAAGTTTGGATGATGCCTTAAGACTTATTGAACAACCGGAATTGGGTACCGGAGGAGGAAGTACTAGTACAAGTTTGTACAAAAAAGC…	This study	Gene fragment to construct pDEST-DHFR F[3]-N (TRP1), the intermediate plasmid to construct pDEST-DHFR F[3]-N (LEU2)
DEY031	DHFR3-attL1.v1	GAAGTGCCATTCCGCCTGACCTCAACTCCAAGCTTGGATGAGTAAAGTAGACATGGTTTGGATAGTCGGAGGCAGTTCTGTTTACCAGGAAGCCATGAATCAACCAGGCCACCTCAGACTCTTTGTGACAAGGATCATGCAGGAATTTGAAAGTGACACGTTTTTCCCAGAAATTGATTTGGGGAAATATAAACTTCTCCCAGAATACCCAGGCGTCCTCTCTGAGGTCCAGGAGGAAAAAGGCATCAAGTATAAGTTTGAAGTCTACGAGAAGAAAGACGGAGGAGGAAGTACTAGTACAAGTTTGTACAAAAAAGCTGAACGAGAAACGTAAAATGATATAAATATCAATATATTAAATTAGATTTTGCATAAAAAACAGACTACATAATACTGTAA…	This study	Gene fragment to construct pDEST-DHFR F[1,2]-N (TRP1)
DEY032	TWIST_Frd	GTGCCATTCCGCCTGACCT	This study	Primers to amplify gene fragmetns with TWIST adaptors.
DEY033	TWIST_Rev	ACTGAGCCTCCACCTAGCCT	This study	Primers to amplify gene fragmetns with TWIST adaptors.
DEY034	ORFeome_seq_Frd	GTTCCCTACTCTCGCGTTAACG	This study	For Sanger sequence check of pENTRY clones.

### Sheet: Custom_index_primers
Custom index sequences used for multiplex primers.
Index	Sequence (5'->3')
1	CAAGTGTTC
2	AGGACATTC
3	CACTAATGG
4	AGCCTGATG
5	TTACGCTAA
6	ACTCTCCGT
7	GTCGATGCA
8	ACGGGAATT
9	CGCGCCCAG
10	ACTAGTTTG
11	AGTATTACA
12	AGGTTGGGT
13	GTGAACCGA
14	GCACAAAAC
15	CTGTCTTCG
16	GACGCGACT
17	CAGCCCATA
18	AGATATCTG
19	AATACGCAC
20	TATCGTGCC
21	TCCTGGTAT
22	GGCAGAGGA
23	ACAATGGAG
24	TAGTGGCCA
