## Supplementary Table S4 for "Barcode Fusion Genetics-Protein-fragment Complementation Assay (BFG-PCA): tools and resources that expand the potential for binary protein interaction discovery"

### Sheet: Legend
Supplementary Table S4. PPI scores from high-density plate DHFR-PCA and BFG-PCA optimization.
Headers for DatasetEV1
Bait (DHFR F12)	Bait ORF tagged to DHFR F[1,2]
Prey (DHFR F3)	Prey ORF tagged to DHFR F[3]
Mean.Score.pintool	Mean of PPI scores from replicates of high-density plate DHFR-PCA assay.
Mean.Score.MTX1.72	Mean of PPI scores from replicates of BFG-PCA, selected under 1µg/mL methotrexate for 72hours.
Std.MTX1.72	Standard deviation of PPI scores between replicates of BFG-PCA; selected under 1µg/mL methotrexate for 72hours.
Mean.Score.MTX1.96	Mean of PPI scores from replicates of BFG-PCA, selected under 1µg/mL methotrexate for 96hours.
Std.MTX1.96	Standard deviation of PPI scores between replicates of BFG-PCA; selected under 1µg/mL methotrexate for 96hours.
Mean.Score.MTX10.72	Mean of PPI scores from replicates of BFG-PCA, selected under 10µg/mL methotrexate for 72hours.
Std.MTX10.72	Standard deviation of PPI scores between replicates of BFG-PCA; selected under 10µg/mL methotrexate for 72hours.
Mean.Score.MTX10.96	Mean of PPI scores from replicates of BFG-PCA, selected under 10µg/mL methotrexate for 96hours.
Std.MTX10.96	Standard deviation of PPI scores between replicates of BFG-PCA; selected under 10µg/mL methotrexate for 96hours.
Mean.Score.MTX100.72	Mean of PPI scores from replicates of BFG-PCA, selected under 100µg/mL methotrexate for 72hours.
Std.MTX100.72	Standard deviation of PPI scores between replicates of BFG-PCA; selected under 100µg/mL methotrexate for 72hours.
Mean.Score.MTX100.96	Mean of PPI scores from replicates of BFG-PCA, selected under 100µg/mL methotrexate for 96hours.
Std.MTX100.96	Standard deviation of PPI scores between replicates of BFG-PCA; selected under 100µg/mL methotrexate for 96hours.
Mean.Score.MTX200.72	Mean of PPI scores from replicates of BFG-PCA, selected under 200µg/mL methotrexate for 72hours.
Std.MTX200.72	Standard deviation of PPI scores between replicates of BFG-PCA; selected under 200µg/mL methotrexate for 72hours.
Mean.Score.MTX200.96	Mean of PPI scores from replicates of BFG-PCA, selected under 200µg/mL methotrexate for 96hours.
Std.MTX200.96	Standard deviation of PPI scores between replicates of BFG-PCA; selected under 200µg/mL methotrexate for 96hours.

### Sheet: DatasetEV1
Bait (DHFR F12)	Prey (DHFR F3)	Mean.Score.pintool	Mean.Score.MTX1.72	Std.MTX1.72	Mean.Score.MTX1.96	Std.MTX1.96	Mean.Score.MTX10.72	Std.MTX10.72	Mean.Score.MTX10.96	Std.MTX10.96	Mean.Score.MTX100.72	Std.MTX100.72	Mean.Score.MTX100.96	Std.MTX100.96	Mean.Score.MTX200.72	Std.MTX200.72	Mean.Score.MTX200.96	Std.MTX200.96
RPN11	NUP1	0	0.311974	0.00418398	0.557394	0.0872003	0.770631	0.0516981	0.74155	0.0362626	0.883217	0.0471953	0.799172	0.106885	0.815285	0.0182181	0.741282	0.00605661
NUP116	RPN11	0.457034	0.333345	0.0209559	0.645447	0.0674059	0.817789	0.133718	0.914734	0.192538	0.859446	0.0214837	0.799193	0.012527	0.884719	0.0015891	0.834713	0.00275557
SMI1	PRE10	0.692338	0.344677	0.0491004	0.826863	0.199529	0.8088	0.0197947	1.08952	0.291459	0.955482	0.0220446	0.932677	0.0146139	0.973177	0.043183	0.960318	0.0647132
RPN11	NAS6	0.830306	0.359671	0.0932199	0.614423	0.0272283	0.771793	0.0707186	0.799536	0.0851377	0.844657	0.0563211	0.847513	0.0760551	0.903531	0.0577227	0.839781	0.0804723
NUP116	SMI1	0.96903	0.38105	0.0214705	0.610321	0.0736207	0.765402	0.0332408	0.960662	0.218484	0.934995	0.0443236	0.886632	0.0297828	0.953853	0.045597	0.918222	0.0554604
NSP1	RPN11	0.332429	0.393222	0.0672119	0.682672	0.0523187	0.863462	0.0218562	1.05347	0.322454	0.98442	0.00806566	0.95952	0.00697362	1.00387	0.0189212	0.994916	0.0385403
RPN11	SNF1	0.0370533	0.394021	0.0715354	0.626733	0.0560087	0.771573	0.0303723	0.863921	0.0883068	0.899733	0.0111501	0.872091	0.00673184	0.93932	0.00665262	0.896794	0.0178811
RPN11	NUP100	0.0800457	0.394114	0.0708115	0.597024	0.0561028	0.778249	0.00851712	0.859425	0.0386255	0.898032	0.00576481	0.890504	0.0250894	0.946114	0.00890532	0.908646	0.0193151
NSP1	NAS6	0.619448	0.394159	0.091206	0.608532	0.0618928	0.718432	0.0477561	0.903671	0.103993	0.889331	0.0556167	0.838911	0.067487	0.914995	0.046013	0.869755	0.0641863
NUP116	PRE10	0	0.398366	0.0322363	0.614022	0.0329023	0.766437	0.00959114	0.889157	0.0789672	0.922753	0.0121287	0.870954	0.00331888	0.94251	0.0188308	0.903666	0.0249914
SMI1	REG1	0.258633	0.398497	0.000541803	0.707693	0.0973652	0.783235	0.0223497	0.858694	0.0623142	0.932509	0.0266698	0.926209	0.0120641	0.958579	0.0450657	0.946411	0.0584693
NUP116	RPN8	0.0464725	0.398528	0.0581851	0.641944	0.0665005	0.731991	0.0706667	0.694278	0.0518259	0.818538	0.0428062	0.827601	0.0323525	0.893689	0.0157983	0.842659	0.0159713
NUP82	RPN11	0	0.404536	0.0785917	0.585853	0.0295317	0.597839	0.0250293	0.778301	0.104219	0.871079	0.00307887	0.874405	0.00187993	0.912756	0.00375484	0.905188	0.0217782
PRE10	RPN9	0	0.405233	0.0484011	0.631556	0.0238516	0.769308	0.0380523	0.981963	0.185947	0.923045	0.0264785	0.859111	0.000113611	0.922129	0.0118658	0.86303	0.0100309
SMI1	RPN11	0.904059	0.406216	0.0174102	0.527343	0.057581	0.638108	0.0685689	0.692113	0.0475922	0.771825	0.0150319	0.753773	0.00928378	0.827412	0.0208704	0.783818	0.0260754
RPN11	RPN11	0.644208	0.408748	0.0971866	0.677619	0.0621927	0.873176	0.0610834	1.06073	0.31863	1.08813	0.0248972	1.12867	0.0431348	1.03055	0.0486875	1.13685	0.0678574
PRE10	RPN8	0.479881	0.409363	0.077735	0.640011	0.0581761	0.80098	0.102013	0.831316	0.13569	0.908689	0.0799613	0.877972	0.0483367	0.911664	0.00667954	0.91959	0.0639387
RPN5	NSP1	0	0.411357	0.0532951	0.639582	0.109489	0.802405	0.0376957	0.817547	0.0789201	0.910605	0.0127669	0.892651	0.0139482	0.930385	0.021771	0.896132	0.0232692
SIP4	RPN8	0.0381312	0.412528	0.0777219	0.572937	0.0294032	0.700066	0.0498639	0.769349	0.121755	0.852355	0.0538247	0.850907	0.00794585	0.924997	0.0174583	0.887457	0.0142825
RPN5	NAS6	0.311417	0.413699	0.0890501	0.626868	0.0958919	0.787149	0.0585914	0.851622	0.102357	0.931997	0.0610891	0.899461	0.0513355	0.952639	0.0651083	0.909334	0.0405185
NSP1	RPN9	0	0.414304	0.0544516	0.662721	0.0136639	0.793042	0.0776625	0.799714	0.0515067	0.883013	0.00594296	0.870518	0.0160549	0.921092	0.00802966	0.877149	0.00708465
NUP1	RPN8	0.223443	0.420003	0.0724969	0.580478	0.0773399	0.767169	0.0563859	0.760775	0.0886582	0.851717	0.051898	0.856433	0.0150955	0.921509	0.01272	0.89105	0.0129816
RPN9	NSP1	0	0.420304	0.0777684	0.642307	0.0737657	0.693477	0.0747604	0.767984	0.0802141	0.83213	0.0259653	0.82201	0.027489	0.847268	0.0241514	0.806736	0.024808
RPN9	SMI1	0	0.420502	0.0732655	0.651399	0.0789793	0.780613	0.113481	0.880287	0.21569	0.919691	0.103093	0.899048	0.0867522	0.932192	0.101626	0.912386	0.109277
RPN5	SNF1	0	0.421256	0.0627871	0.663839	0.120907	0.795205	0.0353291	0.903247	0.130961	0.925867	0.0128685	0.895219	0.0120258	0.944969	0.016741	0.918348	0.0182476
POT1	RPN11	0	0.422727	0.0841039	0.594441	0.0414253	0.688835	0.0258104	0.837697	0.0827557	0.896682	0.00690491	0.884279	0.00602157	0.936314	0.00616127	0.913716	0.00769543
RPN9	RPT5	0	0.423101	0.0460838	0.611064	0.064505	0.745044	0.126386	1.01558	0.504037	0.820873	0.0515889	0.765766	0.0353313	0.883782	0.0613027	0.79149	0.0160926
POT1	NUP1	0	0.423811	0.0518852	0.622213	0.0788277	0.748382	0.00817393	0.80428	0.0545319	0.768228	0.02812	0.730444	0.0377458	0.822541	0.0301509	0.758221	0.0392325
NUP116	RVS167	0	0.424304	0.093227	0.597412	0.0573983	0.771168	0.0638285	1.0244	0.224241	0.984477	0.0597556	0.920437	0.0391789	0.980961	0.0791065	0.953162	0.0684637
NSP1	SMI1	0.383894	0.425533	0.0904429	0.687548	0.102568	0.762139	0.0132469	0.827796	0.0372995	0.908442	0.0185606	0.877214	0.0376685	0.939121	0.0199296	0.911105	0.0273467
NSP1	SIP4	0	0.425941	0.0752661	0.645587	0.0968906	0.767512	0.0222034	0.865956	0.0612905	0.925469	0.0221456	0.86707	0.0181759	0.935603	0.0144938	0.902116	0.022644
RPN11	PRE10	0.133737	0.430176	0.0588778	0.594489	0.029355	0.801847	0.00241285	0.839498	0.026049	0.913013	0.0044798	0.891179	0.00907668	0.945579	0.00342962	0.903325	0.00364918
SMI1	RPN5	0	0.430374	0.0677254	0.653566	0.0847797	0.847	0.101602	0.848691	0.0941409	0.922219	0.0482524	0.921258	0.0569838	0.945035	0.0529352	0.93603	0.0758809
NUP1	NUP100	0.208014	0.430504	0.0666683	0.664145	0.131729	0.820017	0.0694133	0.896368	0.0854212	0.925574	0.0129014	0.91513	0.00723556	0.958269	0.0133059	0.954089	0.0557236
RPN11	POT1	0	0.43117	0.0571057	0.617346	0.0408376	0.962751	0.113834	1.19587	0.41733	1.09373	0.0382457	1.16039	0.0277977	1.02197	0.0483127	1.07419	0.0686104
RAD17	NUP100	0.0544304	0.431374	0.0785559	0.634879	0.0605212	0.81425	0.0547135	0.919072	0.160971	0.910868	0.0243021	0.899086	0.0333946	0.949983	0.0267171	0.927265	0.0269584
POT1	RPN8	0.124954	0.434189	0.0837536	0.579974	0.0556113	0.76926	0.0291498	0.775221	0.0747033	0.863714	0.0497292	0.871996	0.0101666	0.931785	0.0100655	0.904412	0.0146467
RPN11	RVS167	0	0.435091	0.109307	0.681326	0.0754108	0.824065	0.0837984	0.905708	0.174171	0.898951	0.0327435	0.870331	0.0768874	0.924103	0.034921	0.908004	0.0629766
SIP4	RPN11	0	0.43584	0.103013	0.580718	0.0453796	0.670576	0.0694169	0.762789	0.0719123	0.858789	0.0114894	0.847387	0.00454472	0.912875	0.0181129	0.875257	0.00840358
NUP1	RPN11	0.0733035	0.436482	0.0659086	0.598786	0.0728988	0.777911	0.0608849	0.808291	0.112773	0.895495	0.0204097	0.851322	0.0040828	0.919679	0.00505901	0.899238	0.0217736
RPN11	SMI1	0.617028	0.436711	0.0880643	0.610416	0.0352636	0.795873	0.0338258	0.869389	0.081945	0.908375	0.029148	0.889361	0.037964	0.945949	0.021264	0.896467	0.0340665
SMI1	SIP4	0	0.439349	0.145695	0.715134	0.184696	1.0089	0.120813	1.22221	0.38296	1.02838	0.104132	1.02332	0.114762	1.04054	0.11097	1.04766	0.151759
NUP82	POT1	0	0.43975	0.0832376	0.645638	0.0695609	0.715939	0.0705903	0.871219	0.142952	0.893647	0.00481608	0.902102	0.0100241	0.926589	0.00603517	0.895547	0.00628774
RPN5	POT1	0	0.440999	0.0540655	0.651221	0.0943095	0.830468	0.0876437	0.848769	0.142985	0.92768	0.0399005	0.902995	0.0501737	0.942387	0.0385547	0.878785	0.013641
NUP116	RPN9	0	0.443514	0.0257975	0.600181	0.0341448	0.718845	0.0160405	0.808386	0.039284	0.903289	0.0114904	0.914034	0.0457354	0.92991	0.0198612	0.874492	0.015387
NUP116	POT1	0	0.444044	0.0230545	0.673318	0.0975149	0.832109	0.0858694	0.849999	0.124129	0.881145	0.00668827	1.04233	0.051699	0.939625	0.02738	0.869386	0.00570565
NUP82	RPN5	0	0.444551	0.0852188	0.620012	0.0405142	0.762779	0.0360495	0.809013	0.0606798	0.920609	0.00562133	0.907919	0.00705397	0.948778	0.010083	0.945372	0.0364137
RPN5	RVS167	0	0.444997	0.0924491	0.614363	0.0917796	0.79124	0.0723692	0.877663	0.130048	0.928914	0.0471223	0.894809	0.0299505	0.951394	0.0535947	0.934574	0.0611189
NSP1	NUP100	0.055956	0.445383	0.0540429	0.674703	0.0992031	0.855932	0.0145836	1.0033	0.177377	0.933959	0.0376397	0.896617	0.0343281	0.948926	0.0180167	0.919895	0.0170927
RAD17	REG1	0.0705777	0.445703	0.0765035	0.599244	0.025707	0.796896	0.071864	0.863679	0.0828098	0.907023	0.0216897	0.908141	0.0434672	0.944445	0.0183922	0.913328	0.0130668
SMI1	NUP100	0	0.445926	0.0847613	0.760496	0.155571	0.842805	0.0227927	0.870474	0.0897322	0.918822	0.0723757	0.915758	0.0690994	0.947096	0.0677588	0.941416	0.0920738
NUP1	NSP1	0	0.447277	0.0695297	0.601575	0.0432957	0.802365	0.0362278	0.874432	0.0762561	0.922154	0.010033	0.910455	0.00592795	0.942299	0.0128164	0.909818	0.0105492
RPN5	PRE10	0.0307782	0.447807	0.0623251	0.586114	0.0884195	0.80783	0.0112191	0.86225	0.0965163	0.923559	0.00937044	0.89145	0.00746774	0.944238	0.0132038	0.917711	0.0173829
POT1	POT1	0.0442544	0.448656	0.0847125	0.645258	0.0523442	0.767622	0.0232613	0.856769	0.0842638	0.930403	0.00825868	0.917367	0.0106046	0.948586	0.00507569	0.922661	0.0103024
SIP4	RPN5	0	0.448723	0.126587	0.656776	0.0964324	0.818743	0.0939334	0.918177	0.158866	0.927056	0.0117304	0.924207	0.0196044	0.954901	0.0188671	0.92578	0.0197718
NSP1	SNF1	0.0613892	0.449564	0.0906381	0.583083	0.0343744	0.805986	0.0383829	0.859929	0.0844326	0.914876	0.00816181	0.879407	0.0183136	0.938762	0.010048	0.905796	0.0114485
RPN5	NUP100	0.0690648	0.449837	0.118069	0.571578	0.0723665	0.772978	0.0312642	0.922354	0.155133	0.946789	0.0436043	0.902055	0.0219701	0.947648	0.0218576	0.916665	0.0166383
RPN5	NUP1	0	0.451572	0.215982	0.621877	0.0964683	0.79489	0.0615806	0.974284	0.267046	0.921334	0.0862404	0.872034	0.0702228	0.961292	0.0975551	0.921376	0.0791239
NSP1	RPN5	0	0.452244	0.0438244	0.624124	0.0783696	0.840036	0.058939	0.859314	0.0922341	0.916683	0.0138373	0.910192	0.0336454	0.938845	0.00666944	0.903919	0.0205058
RPN11	NSP1	0	0.452338	0.0828058	0.60151	0.0656815	0.826181	0.0545961	0.901878	0.132331	0.925178	0.00826421	0.919702	0.0163063	0.93978	0.0115847	0.913876	0.0151979
RAD17	NAS6	0	0.453095	0.104835	0.684844	0.102138	0.796584	0.0812037	0.886068	0.14329	0.937251	0.103311	0.896921	0.0961152	0.971639	0.104803	0.927335	0.0803417
NUP1	RPN5	0	0.453412	0.0876468	0.654743	0.0730184	0.834243	0.0556146	0.898525	0.119676	0.938788	0.0419012	0.914418	0.00738831	0.95163	0.0123374	0.925946	0.0173764
PRE10	SNF1	0.0299828	0.457039	0.0804241	0.624732	0.100424	0.745305	0.0552669	0.858385	0.0307563	0.915442	0.0106239	0.876087	0.00295675	0.940366	0.0139167	0.894446	0.0145116
NUP82	RPN8	0	0.457723	0.121412	0.578413	0.0628304	0.715978	0.0463583	0.762104	0.114555	0.84716	0.0434691	0.853074	0.00322332	0.925882	0.0164602	0.897332	0.0188394
RPN5	RPT5	0	0.458834	0.0643827	0.595041	0.0949762	0.780518	0.0278554	0.815843	0.0721055	0.895231	0.0189211	0.825053	0.0305682	0.911979	0.0330811	0.85934	0.0492043
PRE10	PRE10	0.481741	0.459863	0.0415505	0.739555	0.158103	1.00418	0.0936679	0.961788	0.0713328	0.982992	0.0126573	0.997889	0.0842656	1.00592	0.00987822	0.976653	0.0586128
NUP116	RPN5	0	0.459865	0.0909087	0.628644	0.0401941	0.768259	0.00362104	0.811736	0.0441701	0.905506	0.0114013	0.867134	0.0140454	0.928775	0.0180357	0.888383	0.0235632
PRE10	RPN11	0.551072	0.461389	0.115207	0.712031	0.125774	1.34431	0.163543	1.96182	1.07248	1.69431	0.263476	1.80988	0.323376	1.46412	0.220368	1.57791	0.289689
SMI1	RPN8	0	0.462549	0.0430596	0.682542	0.158695	0.761253	0.096382	0.699524	0.0683223	0.801808	0.0360221	0.807731	0.0247131	0.881596	0.03883	0.905644	0.13988
NUP82	SMI1	0	0.463037	0.108865	0.701559	0.0786852	0.847139	0.0804129	0.86437	0.0894294	0.935112	0.01904	0.90941	0.0253137	0.94981	0.0175937	0.924682	0.0204202
RPN9	POT1	0	0.46355	0.115318	0.660405	0.153082	0.700821	0.0597473	0.958895	0.275419	0.845782	0.0499337	0.825869	0.0434225	0.873485	0.0555923	0.869333	0.105528
SIP4	RPN9	0	0.463688	0.100114	0.640221	0.103819	0.781594	0.0614039	0.846731	0.0902871	0.916729	0.0203576	0.904154	0.00406098	0.950165	0.0261565	0.906062	0.0139414
PRE10	RPN5	0	0.466036	0.0618964	0.66099	0.0739466	0.848968	0.0795293	0.928694	0.148009	0.912744	0.0120389	0.876822	0.00666254	0.948554	0.00860791	0.928052	0.0638598
RPN5	RPN5	0	0.466166	0.125949	0.626301	0.0989217	0.813444	0.0340565	0.861036	0.117494	0.921982	0.0188422	0.919657	0.0437372	0.942429	0.0120027	0.907749	0.0215844
POT1	RPN9	0	0.469194	0.0653388	0.656405	0.0476416	0.790615	0.0323705	0.856358	0.0558208	0.906597	0.00217871	0.894302	0.00661685	0.9342	0.0041678	0.892784	0.00148082
RAD17	RPN5	0	0.470537	0.0745296	0.632382	0.100945	0.78982	0.0288536	0.897594	0.180745	0.907191	0.0276293	0.890987	0.0218739	0.937798	0.0175351	0.902547	0.0200233
POT1	NSP1	0	0.471088	0.0696588	0.61325	0.0674305	0.800369	0.0331469	0.863461	0.0487263	0.943733	0.00737674	0.931551	0.0156852	0.950657	0.010738	0.929326	0.016695
NSP1	RVS167	0	0.471384	0.0764269	0.622067	0.0947014	0.734903	0.0601901	0.830761	0.087224	0.892955	0.0319716	0.846654	0.0362447	0.926887	0.0388539	0.884019	0.0330577
NUP1	RPN9	0	0.472844	0.147958	0.626657	0.0334876	0.845654	0.03309	0.891811	0.0791616	0.912346	0.0110753	0.900165	0.00939243	0.944864	0.0160604	0.904736	0.0109485
RPN9	PRE10	0	0.472886	0.0312987	0.627033	0.0514129	0.763268	0.111001	0.883051	0.144227	0.889778	0.0281556	0.86881	0.00667091	0.904637	0.0379171	0.882633	0.0332035
NUP116	SIP4	0	0.47364	0.122756	0.598167	0.0794957	0.793961	0.043271	0.923957	0.0905795	0.949666	0.0166565	0.898499	0.0291588	0.956495	0.0337261	0.926558	0.0480168
NUP116	RPT5	0.0512841	0.474027	0.0556143	0.647603	0.0182492	1.07262	0.0292533	1.34333	0.553538	1.20197	0.0231319	1.40436	0.143538	1.12824	0.227346	1.1914	0.09678
SMI1	SNF1	0	0.475235	0.0904147	0.646817	0.172678	0.994928	0.226207	1.00943	0.246639	0.99892	0.0370494	0.995059	0.0352391	1.00962	0.0564539	1.01837	0.0709827
POT1	SNF1	0	0.475469	0.088391	0.668456	0.0523866	0.835146	0.024876	0.92488	0.10734	0.936462	0.0102895	0.901901	0.00891494	0.952002	0.00744805	0.920017	0.0109486
RAD17	RPN9	0	0.475687	0.0769013	0.616978	0.0443365	0.803388	0.120054	0.854493	0.13764	0.904074	0.0406921	0.905025	0.0315266	0.930604	0.0206936	0.880738	0.0099176
RPN11	SIP4	0	0.475998	0.12465	0.575717	0.0591683	0.794092	0.0334381	0.871678	0.0726218	0.893723	0.0212305	0.869275	0.0252464	0.937814	0.0186207	0.884788	0.025702
PRE10	NUP100	0	0.47624	0.0938666	0.637333	0.0415644	0.821197	0.0703034	0.913695	0.0723871	0.939545	0.0340258	0.932041	0.0077658	0.957331	0.029935	0.91527	0.0374258
SIP4	SNF1	0	0.476244	0.16219	0.668233	0.170462	0.885277	0.0776711	0.959874	0.183186	0.974279	0.0625187	0.9513	0.0365708	0.976779	0.0276438	0.945594	0.0206506
SIP4	NSP1	0.0563166	0.47779	0.110371	0.597798	0.084905	0.800573	0.0580995	0.845674	0.0908388	0.922186	0.0231505	0.922998	0.0355595	0.942806	0.0319312	0.931574	0.0751922
PRE10	SMI1	0.469853	0.477903	0.0932731	0.652255	0.0642747	0.753789	0.0701764	0.865215	0.0423557	0.920489	0.0212541	0.879796	0.0214962	0.943684	0.0205788	0.898612	0.0230477
RAD17	SNF1	0	0.478373	0.107103	0.645237	0.091089	0.803009	0.0379941	0.887497	0.0971004	0.916414	0.0259149	0.917683	0.0639214	0.949919	0.0242805	0.918018	0.0199398
POT1	NUP100	0	0.479281	0.0882568	0.651322	0.0572947	0.825679	0.0296893	0.918398	0.0617224	0.934849	0.00890283	0.91904	0.0192332	0.960309	0.0109183	0.939446	0.0228747
NUP82	NUP1	0.252849	0.480972	0.190186	0.525894	0.09205	0.66332	0.0205771	0.793085	0.0759719	1.02043	0.134555	0.811102	0.0214344	0.903901	0.0450822	0.849145	0.0173162
RPN5	SIP4	0.089417	0.481131	0.108919	0.621205	0.125768	0.81301	0.0394791	0.87227	0.0853527	0.926822	0.0228239	0.906052	0.0263418	0.947946	0.0218008	0.923129	0.0301088
POT1	RPT5	0	0.48227	0.0855718	0.618306	0.0620418	0.740521	0.0402833	0.900863	0.106641	0.913365	0.00727457	0.851583	0.00787008	0.92983	0.00859519	0.859151	0.00440157
NUP1	SNF1	0.0961457	0.482864	0.102044	0.69605	0.108187	0.872134	0.0633136	0.956302	0.148864	0.941059	0.0141849	0.922002	0.0114197	0.968766	0.018057	0.941745	0.0167005
NUP1	NUP1	0.0622537	0.484618	0.178566	0.698902	0.117779	0.910726	0.0893871	0.950007	0.140655	0.951766	0.0697593	0.918202	0.0588997	0.994604	0.0904277	0.963791	0.060511
RAD17	RPN11	0	0.487777	0.119286	0.615915	0.0720878	1.03932	0.266097	1.14414	0.500365	1.08878	0.166011	1.05354	0.144372	1.05895	0.150367	1.01396	0.133222
RPN9	RPN9	0	0.488623	0.101799	0.58728	0.114307	0.709124	0.0405436	0.849229	0.092851	0.967052	0.0919626	0.90442	0.0596314	0.902075	0.0404603	0.861544	0.019171
RAD17	NUP1	0	0.489097	0.195018	0.604731	0.110867	0.955898	0.31438	0.915534	0.215908	0.959588	0.156733	1.00977	0.260446	1.01585	0.159976	0.96297	0.139874
RPN11	RPT5	0.10898	0.489801	0.0770948	0.651644	0.0747818	1.0596	0.0745723	1.18898	0.353786	1.06565	0.0150323	1.2227	0.0461517	1.10011	0.0653231	1.16433	0.133762
RPN11	REG1	0	0.489983	0.0835876	0.615631	0.0676479	0.773028	0.0141897	0.8901	0.083871	0.910286	0.0177422	0.892346	0.000245373	0.946653	0.00348616	0.907453	0.00326602
POT1	RVS167	0	0.490786	0.106897	0.643365	0.0989515	0.754229	0.0548872	0.911886	0.116809	0.900907	0.0377028	0.879139	0.059616	0.92077	0.0327829	0.88515	0.0447344
NSP1	POT1	0	0.491971	0.0512066	0.62237	0.0415924	0.905012	0.0250029	1.23186	0.440858	0.974766	0.0379573	1.08092	0.032702	1.01634	0.0457799	1.00155	0.0451334
NUP1	POT1	0.0381535	0.492142	0.0984332	0.639088	0.0240545	0.703558	0.029274	0.841701	0.113523	0.904679	0.0282524	0.887548	0.00403757	0.930935	0.0099607	0.897362	0.0118682
SMI1	RPN9	0	0.493026	0.0550362	0.655128	0.0722831	0.749958	0.0167696	0.846312	0.0876527	0.961908	0.0185935	0.937265	0.0104012	0.983197	0.0445071	0.942511	0.0429833
PRE10	RVS167	0.0996553	0.493602	0.123229	0.658543	0.0686735	0.883317	0.10016	0.987095	0.177214	0.978515	0.0792558	0.893612	0.0677493	0.932695	0.0365383	0.926646	0.0770592
NSP1	REG1	0.0311719	0.49452	0.0649143	0.638371	0.0561731	0.777687	0.0128729	0.845242	0.051342	0.908351	0.00597498	0.883456	0.00287491	0.943269	0.00737742	0.91797	0.00884952
RAD17	PRE10	0	0.494851	0.0831766	0.734652	0.0988331	0.829618	0.00473981	0.855888	0.0975959	0.92495	0.0346803	0.887209	0.0131204	0.946703	0.018427	0.913475	0.0149909
POT1	REG1	0	0.49567	0.100426	0.659851	0.0464523	0.847964	0.0431726	0.911006	0.0533397	0.936019	0.00257722	0.923526	0.00132437	0.96022	0.00307599	0.936793	0.00294377
NUP82	RPT5	0	0.495892	0.097294	0.611803	0.0489506	0.801974	0.0246898	0.883877	0.145425	0.903578	0.000552893	0.829773	0.00142045	0.919392	0.0159417	0.839999	0.00623178
RPN5	SMI1	0	0.49609	0.170103	0.614032	0.105979	0.810002	0.0434723	0.85124	0.0584363	0.932717	0.0272105	0.922525	0.0463243	0.956633	0.0394501	0.921334	0.0302244
RAD17	RVS167	0	0.496904	0.180862	0.650241	0.100444	1.19323	0.474582	1.32732	0.932233	1.28664	0.535517	1.08111	0.330327	1.1978	0.401001	1.08085	0.275481
NUP116	REG1	0	0.497081	0.0514808	0.712857	0.0302021	0.780114	0.0397566	0.887492	0.0742635	0.912753	0.0134433	0.874501	0.00241408	0.938662	0.0192123	0.979205	0.0559669
NUP1	RPT5	0	0.497938	0.0656862	0.622689	0.0595393	0.747252	0.0454814	1.0265	0.2389	0.923396	0.0526325	0.90035	0.0745383	0.935018	0.0220064	0.895685	0.0845474
NUP82	NUP100	0.568454	0.499705	0.0418404	0.596232	0.078043	0.873616	0.032552	1.04014	0.223025	0.955731	0.0140223	0.909506	0.0102237	0.951976	0.00848499	0.927228	0.0111007
POT1	RPN5	0	0.49981	0.0827242	0.625551	0.0580243	0.846484	0.0215743	0.885705	0.0852444	0.938341	0.0155109	0.914299	0.0157276	0.951936	0.00477444	0.926718	0.0283612
RAD17	SIP4	0	0.500387	0.137944	0.678875	0.12025	0.799513	0.0547828	0.846345	0.0591619	0.928254	0.062652	0.89023	0.0335059	0.952929	0.0343818	0.920243	0.0371455
RPN5	REG1	0.0867059	0.503919	0.144671	0.668138	0.091456	0.843802	0.0631945	0.839063	0.0537871	0.916528	0.0100851	0.919428	0.0339676	0.942824	0.0134194	0.918414	0.0157763
RAD17	RPN8	0.146178	0.50406	0.170055	0.659731	0.0744031	2.19211	1.48576	1.88648	1.80025	3.19228	2.33996	2.96577	2.30226	2.76266	2.13548	3.14399	2.46814
SIP4	POT1	0	0.505503	0.133226	0.637461	0.0890789	0.742781	0.134452	0.888837	0.17111	0.921362	0.0567249	0.886232	0.00569285	0.927683	0.0158957	0.89325	0.0141183
RAD17	NSP1	0	0.506081	0.123823	0.626325	0.0796049	1.13134	0.366127	1.09633	0.398541	1.0651	0.230597	0.994862	0.137933	1.02063	0.118817	1.01267	0.15626
POT1	SMI1	0	0.50616	0.111228	0.669991	0.0546226	0.841307	0.0442731	0.940148	0.10935	0.938981	0.0273523	0.908731	0.0469843	0.952221	0.027403	0.92601	0.0388825
NUP82	RPN9	0	0.506865	0.115977	0.548571	0.0367356	0.797543	0.0702341	0.866941	0.0978949	0.903565	0.0057103	0.910046	0.0169885	0.930772	0.00898263	0.88936	0.00516573
RPN9	NUP100	0	0.507402	0.132742	0.652999	0.118866	0.75002	0.0555956	0.800498	0.0782204	0.865357	0.0469847	0.858566	0.0441343	0.889136	0.0454297	0.871321	0.0526208
SIP4	RPT5	0	0.51059	0.0651765	0.573546	0.0438037	0.709638	0.0370291	0.812706	0.0400528	0.876749	0.00687801	0.826717	0.00552302	0.920451	0.0272032	0.838968	0.0139819
PRE10	REG1	0	0.510838	0.100047	0.643378	0.0418003	0.770885	0.0213634	0.893985	0.0120962	0.909725	0.00873612	0.885568	0.00400225	0.941168	0.0109787	0.900393	0.0126621
SMI1	RVS167	0.225572	0.511416	0.143033	0.749175	0.331544	0.880282	0.173537	1.16035	0.310528	2.11622	1.22323	1.12158	0.172335	1.16722	0.251646	1.51879	0.594319
SMI1	SMI1	1.14661	0.511888	0.178519	0.741493	0.191383	0.922826	0.170618	0.919597	0.132488	1.00856	0.168296	0.979203	0.142165	1.02211	0.16141	1.00852	0.184095
PRE10	NSP1	0.184989	0.512778	0.0994012	0.709966	0.120502	0.885873	0.0942768	0.949605	0.189505	1.02574	0.0628856	0.952019	0.0360905	0.96978	0.039904	0.986911	0.0500803
SMI1	POT1	0	0.513972	0.11809	0.749094	0.172992	0.675762	0.041796	0.760626	0.0855819	0.835718	0.022566	0.831218	0.0150386	0.878594	0.0329908	0.844078	0.0437776
NSP1	PRE10	0	0.514705	0.0248217	0.631672	0.0197389	0.888639	0.0274367	0.9157	0.126985	0.91313	0.00579196	0.874123	0.00328688	0.949638	0.000687185	0.926163	0.0015652
POT1	NAS6	0.0903189	0.516139	0.11982	0.629304	0.054107	0.826342	0.0690899	0.908556	0.0941294	0.880768	0.0662174	0.85578	0.0960614	0.911548	0.0627365	0.865265	0.08971
NUP116	SNF1	0.096535	0.517589	0.0719141	0.55763	0.0279022	0.789377	0.031983	0.919511	0.13162	0.93294	0.0168179	0.889421	0.0113399	0.949942	0.0235286	0.91881	0.0248143
NUP1	SIP4	0	0.51881	0.152928	0.633948	0.112523	0.822949	0.0424336	0.968186	0.11594	0.938411	0.0172207	0.92574	0.0146806	0.971105	0.02424	0.943206	0.0269612
NSP1	RPT5	0	0.519722	0.0715621	0.736702	0.0647352	1.1877	0.0386304	1.38218	0.497252	1.07908	0.0459074	0.999746	0.0343844	0.99063	0.0160875	1.03128	0.0826629
RPN9	REG1	0	0.519941	0.139461	0.479288	0.0181084	0.737181	0.0708644	0.801115	0.0514693	0.87513	0.0298878	0.8673	0.00687131	0.896697	0.0381558	0.874642	0.0295616
RPN9	SNF1	0	0.522013	0.162861	0.52464	0.0763863	0.787874	0.0988146	0.918603	0.262995	0.913589	0.0372159	0.909339	0.0323348	0.924066	0.0476548	0.918454	0.037465
NSP1	RPN8	0.934026	0.522886	0.108518	0.777585	0.148687	3.76432	0.295573	3.71574	2.66788	6.86953	0.609736	5.8893	1.08801	5.09374	1.16156	6.1556	1.0465
NUP82	PRE10	0	0.523236	0.0457241	0.654022	0.0370148	0.834984	0.041157	0.903149	0.132868	0.932483	0.00585784	0.929317	0.0216441	0.951274	0.00844998	0.92618	0.00899764
RPN9	NUP1	0	0.523717	0.11645	0.808086	0.162525	1.09724	0.117142	1.24469	0.379626	1.31442	0.137424	1.27513	0.151457	1.31516	0.208108	1.3164	0.120368
PRE10	SIP4	0	0.524941	0.132314	0.594261	0.0568413	0.723641	0.0506244	0.86099	0.0274594	0.915976	0.0175963	0.896758	0.0288795	0.939502	0.0165459	0.90629	0.0387581
SMI1	NSP1	0	0.52497	0.117914	0.779503	0.179998	0.787914	0.075221	0.878039	0.104711	0.861356	0.0352521	0.932079	0.162396	0.927275	0.0769493	0.84792	0.0450803
SIP4	PRE10	0	0.529525	0.151394	0.68037	0.10898	0.818507	0.0380209	0.896321	0.0790363	0.939472	0.019487	0.919228	0.00514509	0.965392	0.0238682	0.939835	0.0208886
NUP82	NAS6	0	0.530056	0.110019	0.685585	0.0928512	0.835054	0.119576	0.976712	0.223231	0.908537	0.0311712	0.882442	0.0501427	0.936218	0.0394805	0.891002	0.0427846
NUP1	PRE10	0	0.532556	0.11482	0.666278	0.0785302	0.830773	0.0172889	0.899428	0.0656707	0.937902	0.010528	0.929208	0.0182602	0.998948	0.0761156	0.939297	0.0165058
SMI1	RPT5	0	0.532852	0.194982	0.565501	0.022553	0.804603	0.105406	0.746881	0.0332489	0.825036	0.0147074	0.780214	0.014918	0.865552	0.0266393	0.797815	0.0433527
POT1	SIP4	0	0.533625	0.114202	0.645029	0.0560106	0.815712	0.0262847	0.930026	0.0735922	0.924523	0.0236406	0.898718	0.0284836	0.948562	0.0207172	0.912392	0.0284887
NUP116	NSP1	0.765776	0.533754	0.0829299	0.69729	0.077017	0.97127	0.0663554	1.12808	0.289426	0.951591	0.0142626	0.989804	0.0882251	0.979312	0.0996481	0.994637	0.0661795
RAD17	SMI1	0	0.534934	0.190643	0.653319	0.180605	0.851111	0.109691	0.870576	0.091225	0.917835	0.0449001	0.886148	0.0323504	0.952699	0.0433634	0.919638	0.0400106
SIP4	RVS167	0.047056	0.53795	0.169616	0.676792	0.169223	0.817271	0.109984	0.947059	0.1668	0.977161	0.0717313	0.93915	0.012534	1.00222	0.0863215	0.958426	0.0451053
SIP4	NAS6	0.0638305	0.540677	0.168845	0.653206	0.0781721	0.876366	0.123676	0.92956	0.184772	0.992287	0.09484	0.941925	0.034522	1.02418	0.104014	0.952413	0.0284283
NUP1	SMI1	0	0.542676	0.171156	0.711981	0.0902498	0.825331	0.0629619	0.980585	0.157487	0.946849	0.0284211	0.923218	0.0143907	0.969587	0.0281057	0.944118	0.0278868
NUP82	RVS167	0	0.54432	0.18498	0.669087	0.0488473	0.74818	0.0516155	0.905252	0.159091	0.918997	0.0259771	0.890354	0.0269691	0.947397	0.0408073	0.905342	0.0241952
NUP82	NSP1	1.06309	0.544499	0.0991595	0.674786	0.0704123	2.67523	0.150171	2.87243	1.80524	6.33191	0.734777	4.46203	1.19422	4.07132	0.73708	4.67954	0.704367
NUP82	SIP4	0	0.544761	0.12891	0.606799	0.129257	0.868175	0.0906405	1.00843	0.208809	0.945066	0.0140807	0.90567	0.0117962	0.947319	0.0133854	0.917893	0.0174657
POT1	PRE10	0	0.545668	0.0975599	0.68261	0.085035	0.867904	0.018245	0.91499	0.0433765	0.939895	0.00214766	0.914389	0.00275565	0.965154	0.011932	0.932382	0.00307329
RAD17	RPT5	0	0.546407	0.138667	0.689601	0.110181	1.05612	0.0622356	1.41858	0.619865	0.975973	0.0726947	1.07936	0.0496792	1.00448	0.0818108	0.981924	0.0877756
NUP1	REG1	0.0313574	0.549787	0.0911062	0.675552	0.0957489	0.908817	0.0780243	0.919969	0.0741237	0.949713	0.0106472	0.923095	0.00578241	0.968742	0.0124535	0.939647	0.0148542
NUP82	SNF1	0.0614565	0.550247	0.101219	0.645446	0.0237567	0.834185	0.0581879	0.982603	0.206814	0.960708	0.0308778	0.929781	0.0443175	0.948949	0.0109526	0.920363	0.00897069
RAD17	POT1	0	0.553356	0.123797	0.639784	0.0931096	1.16954	0.105655	1.31315	0.575153	1.07536	0.174938	1.16543	0.27587	1.0442	0.0832392	1.10934	0.112915
SIP4	NUP100	0.166397	0.556149	0.174546	0.647248	0.0574867	0.847795	0.122469	0.906875	0.132724	0.935147	0.0263743	0.917177	0.00532846	0.958694	0.0227413	0.943866	0.0267785
RPN9	RPN8	1.02668	0.556355	0.105075	0.701282	0.141646	3.30221	0.817497	4.57904	3.43082	5.37402	0.72788	7.60573	1.92257	4.61082	1.61223	7.21351	1.76661
PRE10	NAS6	0.613826	0.556479	0.238791	0.610602	0.0443777	0.78645	0.027815	0.885409	0.0976483	0.90624	0.0401736	0.857936	0.0382135	0.946659	0.0547886	0.884891	0.0500135
NUP1	RVS167	0	0.559414	0.192572	0.662779	0.103043	0.889564	0.169367	0.958121	0.256431	0.958577	0.0472089	0.925146	0.0225159	0.968611	0.0533512	0.945921	0.0376068
SMI1	NUP1	0	0.560593	0.0676546	0.922934	0.0589375	1.55774	0.0988855	1.5307	0.470918	1.76931	0.0873638	1.59451	0.0714981	1.74581	0.22306	1.67391	0.156485
SIP4	SIP4	0.0542285	0.562817	0.244184	0.647446	0.105747	0.936316	0.167006	0.972312	0.173982	1.0004	0.106578	0.933768	0.0127037	0.974823	0.0381496	0.949055	0.0334043
RPN9	RVS167	0	0.567521	0.274806	0.664377	0.0669775	0.827511	0.138503	0.911133	0.167888	1.00899	0.15821	0.986178	0.113431	1.00982	0.166052	1.01299	0.122598
NSP1	NUP1	0.0621975	0.567937	0.15893	0.609923	0.0518375	0.743406	0.0139752	0.846864	0.122233	0.797163	0.028203	0.741132	0.00224233	0.856972	0.0403306	0.799489	0.0269072
PRE10	NUP1	0	0.573563	0.111563	0.670647	0.0362685	0.725624	0.032247	0.85369	0.0763631	0.862783	0.0405078	0.800797	0.00484786	0.913511	0.0595896	0.844545	0.0379095
NUP82	REG1	0	0.575285	0.138421	0.620496	0.0440099	0.907967	0.00247743	0.807821	0.0204894	0.957887	0.0126719	0.917095	0.00019409	0.968803	0.00930836	0.928588	0.00807965
NSP1	NSP1	0.302232	0.586868	0.105635	0.751988	0.0922972	1.32311	0.123193	1.59489	0.735246	1.33132	0.0265912	1.31664	0.0496604	1.13828	0.0538392	1.21934	0.173836
NUP1	NAS6	0.0446126	0.593604	0.170723	0.664337	0.0977151	0.910772	0.177531	0.913223	0.100981	0.957098	0.0556934	0.931382	0.0449975	0.977173	0.0640829	0.938234	0.0299245
NUP116	NAS6	0.700842	0.595131	0.295201	0.649187	0.0453878	0.839671	0.0756608	0.910897	0.155533	0.977183	0.098921	0.933241	0.0844959	1.01058	0.0979357	0.955617	0.0753816
PRE10	POT1	0	0.597995	0.0873323	0.68856	0.0396703	2.29254	0.224449	2.52211	1.36202	2.67201	0.363435	3.29804	0.18335	2.6901	0.559148	2.90374	0.547652
SIP4	REG1	0	0.599905	0.218082	0.64391	0.0628988	0.875389	0.0898576	0.947215	0.117295	0.930796	0.0197467	0.925379	0.00451244	0.962619	0.0234629	0.939251	0.0188738
SIP4	NUP1	0.193145	0.613982	0.265302	0.684028	0.144408	0.968413	0.0326657	1.04638	0.28561	1.02906	0.101895	0.959769	0.0249115	1.07054	0.134653	1.00676	0.0510867
SIP4	SMI1	0	0.615255	0.255806	0.678576	0.104105	0.922884	0.11103	0.992808	0.167915	0.952932	0.0446106	0.932595	0.0120911	0.974071	0.0471042	0.947497	0.0352786
RPN9	RPN5	1.02575	0.629352	0.157292	0.773588	0.164329	4.40292	0.895869	4.35155	3.32631	6.03933	1.50309	6.44069	2.19347	3.62974	1.10137	6.82137	2.26102
RPN5	RPN8	1.0785	0.6409	0.14592	0.913516	0.167887	11.6264	1.34131	16.1083	12.7986	29.0123	3.11409	33.0843	4.78731	22.233	7.14779	34.2075	8.73452
RPN9	SIP4	0	0.653064	0.249313	0.621728	0.133515	0.870692	0.188237	0.935305	0.242098	0.927684	0.0644284	0.941792	0.0699226	0.940649	0.0740911	0.93543	0.0886371
SMI1	NAS6	1.00641	0.677876	0.337781	0.948428	0.353263	1.10593	0.226395	1.11785	0.386388	1.23502	0.38339	1.17514	0.321131	1.23447	0.373761	1.18927	0.315547
NUP116	NUP100	1.00312	0.679581	0.201887	0.740524	0.109843	2.47871	0.379329	2.55703	1.29038	2.765	0.150039	2.30811	0.261322	1.50062	0.22338	3.10662	1.2701
RPN9	NAS6	0.432134	0.68762	0.510214	0.6612	0.222331	0.912341	0.174882	1.13709	0.580416	1.03886	0.232317	1.02236	0.223282	1.04612	0.232156	1.02067	0.198255
RPN5	RPN9	1.05204	0.694384	0.141453	0.85442	0.12117	6.13501	0.897418	7.14188	5.58584	8.34698	0.635798	8.70742	1.65702	5.77885	1.15867	9.46412	3.45522
RPN5	RPN11	1.0612	0.706643	0.153963	1.01622	0.127444	14.6311	0.969772	24.8881	20.2905	44.3693	2.39115	51.2021	10.6088	29.2598	8.52744	49.41	11.786
RPN11	RPN8	1.09448	0.772952	0.199278	0.96059	0.139904	19.2284	3.38932	24.6944	20.0423	45.987	5.24788	59.1012	10.3432	36.0342	12.5132	63.7481	14.978
RPN9	RPN11	1.08729	0.777073	0.25289	0.9177	0.0714772	13.1369	1.80055	19.5729	17.4212	33.0064	3.66096	40.6314	9.20642	29.1132	10.4311	40.7872	8.94189
RPN11	RPN5	1.08987	0.819974	0.148637	1.04758	0.160589	15.0182	2.32732	21.5377	17.2931	36.7939	6.62884	45.9599	7.02853	24.9229	6.91802	46.6545	13.3512
NUP116	NUP1	0.577168	0.824947	0.264705	0.850499	0.22109	0.96362	0.0516578	1.06278	0.210615	1.07698	0.054322	1.02333	0.0441495	1.10112	0.0996448	1.08552	0.0537888
PRE10	RPT5	0	0.980202	0.311892	1.09976	0.287288	17.5441	0.70906	19.0493	14.6093	51.0608	0.411624	52.7372	2.96446	34.5918	10.0112	45.3543	14.7029
RPN11	RPN9	1.12725	1.04917	0.254214	1.13588	0.13946	19.6778	2.93832	24.9106	19.9712	45.5898	2.51162	59.8122	12.5931	34.6046	10.3532	54.2648	11.504
RPN5	NUP82	0.0377686
RPN5	NUP116	0
RPN5	RAD17	0
RPN5	SCL1	0
RPN9	NUP82	0
RPN9	NUP116	0
RPN9	RAD17	0
RPN9	SCL1	0.100721
PRE10	NUP82	0.553545
PRE10	NUP116	0
PRE10	RAD17	0
PRE10	SCL1	0.471956
NUP1	NUP82	0
NUP1	NUP116	0
NUP1	RAD17	0
NUP1	SCL1	0
RPN11	NUP82	0
RPN11	NUP116	0
RPN11	RAD17	0
RPN11	SCL1	0
RVS167	NAS6	0.0880197
RVS167	RPN11	0
RVS167	RPN9	0
RVS167	RPN5	0
RVS167	RPN8	0
RVS167	RPT5	0.0873109
RVS167	RVS167	0
RVS167	NUP82	0
RVS167	PRE10	0.0620415
RVS167	NUP100	0.225604
RVS167	NUP116	0.788286
RVS167	SIP4	0
RVS167	NSP1	1.05135
RVS167	SNF1	0.106321
RVS167	REG1	0
RVS167	POT1	0
RVS167	RAD17	0
RVS167	SMI1	0
RVS167	NUP1	0.322476
RVS167	SCL1	0
SCL1	NAS6	0.479063
SCL1	RPN11	0.479478
SCL1	RPN9	0
SCL1	RPN5	0
SCL1	RPN8	0.145118
SCL1	RPT5	0
SCL1	RVS167	0
SCL1	NUP82	0
SCL1	PRE10	1.04695
SCL1	NUP100	0
SCL1	NUP116	0
SCL1	SIP4	0
SCL1	NSP1	0
SCL1	SNF1	0.042508
SCL1	REG1	0
SCL1	POT1	0
SCL1	RAD17	0
SCL1	SMI1	0.405432
SCL1	NUP1	0
SCL1	SCL1	1.03885
NUP100	NAS6	0.430796
NUP100	RPN11	0.061321
NUP100	RPN9	0
NUP100	RPN5	0
NUP100	RPN8	0.0496782
NUP100	RPT5	0
NUP100	RVS167	0
NUP100	NUP82	0.998149
NUP100	PRE10	0
NUP100	NUP100	1.05803
NUP100	NUP116	1.02467
NUP100	SIP4	0
NUP100	NSP1	0.185238
NUP100	SNF1	0
NUP100	REG1	0.0940675
NUP100	POT1	0
NUP100	RAD17	0
NUP100	SMI1	0.763357
NUP100	NUP1	0.393172
NUP100	SCL1	0
NUP82	NUP82	0.183289
NUP82	NUP116	0.80157
NUP82	RAD17	0
NUP82	SCL1	0
NUP116	NUP82	1.0819
NUP116	NUP116	1.09579
NUP116	RAD17	0
NUP116	SCL1	0
NSP1	NUP82	1.09323
NSP1	NUP116	0
NSP1	RAD17	0
NSP1	SCL1	0.319194
POT1	NUP82	0
POT1	NUP116	0
POT1	RAD17	0
POT1	SCL1	0
SIP4	NUP82	0
SIP4	NUP116	0
SIP4	RAD17	0
SIP4	SCL1	0.0615292
RAD17	NUP82	0
RAD17	NUP116	0
RAD17	RAD17	0
RAD17	SCL1	0
SMI1	NUP82	0
SMI1	NUP116	0
SMI1	RAD17	0
SMI1	SCL1	0.339004
